# Diverse classes of constraints enable broader applicability of a linear programming-based dynamic metabolic modeling framework

**DOI:** 10.1101/2021.05.13.444091

**Authors:** Justin Y. Lee, Mark P. Styczynski

**Affiliations:** School of Chemical & Biomolecular Engineering, Georgia Institute of Technology, Atlanta, GA, USA

## Abstract

Current metabolic modeling tools suffer from a variety of limitations, from scalability to simplifying assumptions, that preclude their use in many applications. We recently created a modeling framework, LK-DFBA, that addresses a key gap: capturing metabolite dynamics and regulation while retaining a potentially scalable linear programming structure. Key to this framework’s success are the linear kinetics and regulatory constraints imposed on the system. However, while the linearity of these constraints reduces computational complexity, it may not accurately capture the behavior of many biochemical systems. Here, we developed three new classes of LK-DFBA constraints to better model interactions between metabolites and the reactions they regulate. We tested these new approaches on several synthetic and biological systems, and also performed the first-ever comparison of LK-DFBA predictions to experimental data. We found that no single constraint approach was optimal across all systems examined, and systems with the same topological structure but different parameters were often best modeled by different types of constraints. However, we did find that the optimal constraint approach was generally robust to local perturbations of the system, indicating that just a single wild-type dataset could allow identification of the ideal constraint for a given system. These results suggest that the availability of multiple constraint approaches will allow LK-DFBA to model a wider range of metabolic systems.
