## Supplementary material for "Diverse classes of constraints enable broader applicability of a linear programming-based dynamic metabolic modeling framework": Ecoli parameters

### Sheet: Sheet1
Parameter	Original	Model #1	Model #2	Model #3	Model #4	Model #5
catp	4.27	4.68063	1.8552	4.93394	2.38173	1.64507
cadp	0.582	1.31531	0.78522	1.0584	0.620012	0.762716
camp	0.954783	0.253268	0.976686	0.675425	0.248811	0.716575
cnadp	0.196759	0.304077	0.137234	0.0903544	0.0804043	0.295875
cnadph	0.062	0.12126	0.0888926	0.0428642	0.109208	0.00665499
cnad	1.4644	0.429499	1.66808	0.141451	1.80405	4.25923
cnadh	0.0934	0.122506	0.0212662	0.0473529	0.0657531	0.104816
Dil	2.78e-05	2.78e-05	2.78e-05	2.78e-05	2.78e-05	2.78e-05
cfeed	110.96	110.96	110.96	110.96	110.96	110.96
rmaxPTS	7829.78	8211.58	366.364	6414.63	13338.6	16027.8
KPTSa1	3082.3	2546.52	930.307	3223.6	3093.79	2382.86
KPTSa2	0.01	0.00501745	0.00578279	0.00936217	0.0133329	0.00837498
KPTSa3	245.3	82.8371	76.1546	395.261	242.282	414.57
nPTSg6p	3.66	0.614755	2.50501	4.0601	3.0428	5.69407
KPTSg6p	2.15	1.15388	7.16407	6.05013	3.34653	0.258548
rmaxPGI	650.988	45.5442	390.317	854.112	1759.96	346.777
KPGIeq	0.1725	0.164538	0.162429	0.483775	0.298808	0.0168822
KPGIg6p	2.9	7.4386	0.555385	0.802948	6.34161	1.20574
KPGIf6p	0.266	0.187192	1.08495	0.406062	0.0816149	0.281846
KPGIf6ppginh	0.2	0.394328	0.322741	0.14795	0.278063	0.11775
KPGlg6ppginh	0.2	0.297594	0.0571603	0.320029	0.214008	0.126398
rmaxPGM	0.839824	1.974	1.83486	1.33862	0.69396	0.303145
KPGMeq	0.196	0.19473	0.225833	0.23246	0.138112	0.348795
KPGMg6p	1.038	0.934802	0.674509	0.339471	1.56342	1.49411
KPGMg1p	0.0136	0.0115425	0.0114533	0.00599778	0.0227229	0.0123811
rmaxG6PDH	1.3802	0.300152	0.276907	1.93483	2.08185	2.78963
KG6PDHg6p	14.4	43.668	1.86812	35.5709	23.8594	1.8147
KG6PDHnadphg6pinh	6.43	2.74553	1.16805	4.32858	8.11816	9.09652
KG6PDHnadp	0.0246	0.0215499	0.092206	0.0445831	0.0144942	0.0331717
KG6PDHnadphnadpinh	0.01	0.00633528	0.0219271	0.0154554	0.00659895	0.0134925
rmaxPFK	1840.58	1976.12	879.166	95.0334	1738.54	498.342
KPFKatps	0.123	0.0530332	0.00511052	0.171888	0.00335802	0.163201
KPFKadpc	4.14	7.36322	4.94114	1.02716	3.06514	2.00839
KPFKf6ps	0.325	0.310963	0.6408	0.817787	0.40656	0.033655
KPFKpep	3.26	2.51357	1.97642	3.15383	3.61255	0.662654
KPFKadpb	3.89	9.42063	7.94682	10.254	2.60119	7.9271
KPFKampb	3.2	5.35898	2.72748	1.83981	3.41216	0.492979
KPFKadpa	128	348.005	148.169	203.447	63.3962	105.867
KPFKampa	19.1	44.2064	22.663	17.9007	9.69563	3.98525
LPFK	5629070	2.54904e+06	1.64067e+07	5.75268e+06	5.36555e+06	3.95652e+06
nPFK	11.1	8.26004	10.8476	0.19834	12.6068	24.7756
rmaxTA	10.8716	24.4306	6.37528	17.5306	7.86964	0.945386
KTAeq	1.05	0.612011	0.148838	0.99237	1.05788	0.447758
rmaxTKa	9.47338	8.76122	10.891	1.12479	6.96275	0.136898
KTKaeq	1.2	0.661238	0.715582	0.448346	0.425481	0.944079
rmaxTKb	86.5586	122.682	229.942	108.157	252.582	58.397
KTKbeq	10	20.7526	0.0226083	0.0698099	6.47935	29.444
rmaxmurSynth	0.00043711	0.00043711	0.00043711	0.00043711	0.00043711	0.00043711
rmaxALDO	17.4146	6.81041	6.12643	34.393	24.5146	7.4574
kALDOeq	0.144	0.0717321	0.25424	0.0517378	0.187703	0.107995
kALDOfdp	1.75	3.41903	2.52692	4.91551	2.73359	0.996302
kALDOgap	0.088	0.238498	0.0134767	0.00702823	0.106784	0.0459903
VALDOblf	2	3.90482	6.32953	2.39838	2.91448	0.675953
kALDOdhap	0.088	0.0328118	0.0102321	0.0458503	0.121664	0.0906663
kALDOgapinh	0.6	0.558955	0.460383	0.165821	0.522568	1.11185
rmaxGAPDH	921.594	1211.45	839.651	374.858	409.978	1294.15
KGAPDHeq	0.63	0.675887	1.05747	0.882842	0.0364342	0.188609
KGAPDHgap	0.683	0.321732	0.176544	1.32648	0.517495	0.430661
KGAPDHpgp	1.04e-05	7.86042e-06	2.1689e-06	1.35251e-05	2.68085e-05	2.55841e-05
KGAPDHnad	0.252	0.556149	0.197649	0.157986	0.463281	0.768611
KGAPDHnadh	1.09	2.24712	0.853182	1.97888	1.5822	1.22135
rmaxTIS	68.6747	118.346	169.92	123.538	76.3916	0.693504
kTISeq	1.39	0.86487	0.895809	1.55709	2.10776	3.0549
kTISdhap	2.8	0.880616	7.0318	4.39949	3.3859	1.14056
kTISgap	0.3	0.475062	1.04262	0.423839	0.504063	0.159057
rmaxTrpSynth	0.001037	0.001037	0.001037	0.001037	0.001037	0.001037
rmaxG3PDH	0.0116204	0.00161209	0.0205816	0.000151508	0.0120828	0.0219205
KG3PDHdhap	1	0.760257	0.0429048	1.75957	0.410869	0.38522
rmaxPGK	3021.77	6798.05	2345.07	1035.86	4264.25	2891.09
KPGKeq	1934.4	3794.4	1883.5	766.18	1118.02	2748.17
KPGKadp	0.185	0.124113	0.244533	0.217735	0.235445	0.259137
KPGKatp	0.653	0.892149	1.72931	0.4522	1.48706	0.715128
KPGKpgp	0.0468	0.0157804	0.0429148	0.0406308	0.00851054	0.0700448
KPGKpg3	0.473	0.102072	0.0713049	0.754604	1.06384	0.9849
rmaxSerSynth	0.0257121	0.0206185	0.0111796	0.0526284	0.0403741	0.0506644
KSerSynthpg3	1	0.28696	1.13362	0.802041	0.759259	0.43143
rmaxPGlumu	89.0497	257.206	69.3765	118.229	70.4428	161.177
KPGlumueq	0.188	0.282726	0.547191	0.143199	0.217062	0.220571
KPGlumupg3	0.2	0.0475272	0.0467494	0.245919	0.360455	0.0988915
KPGlumupg2	0.369	0.36642	0.252035	0.531359	0.913987	0.0713298
rmaxENO	330.448	647.834	20.5423	126.606	608.045	544.238
KENOeq	6.73	5.56053	0.944259	8.57965	0.766605	4.35012
KENOpg2	0.1	0.0770145	0.230906	0.16011	0.0504522	0.104643
KENOpep	0.135	0.240002	0.0387563	0.147462	0.00370867	0.0279521
rmaxPK	0.0611315	0.151394	0.170653	0.166879	0.0306031	0.0336538
KPKpep	0.31	0.579315	0.363909	0.121347	0.0996733	0.363192
nPK	4	4.54317	0.286031	1.05176	8.46993	3.75144
LPK	1000	1530.53	248.041	749.879	1196.49	2199.03
KPKatp	22.5	23.0224	26.7635	42.9859	13.0301	40.5383
KPKfdp	0.19	0.104826	0.128091	0.354746	0.405447	0.390128
KPKamp	0.2	0.0683077	0.25095	0.184021	0.0658955	0.0502246
KPKadp	0.26	0.0558517	0.0200978	0.493604	0.504578	0.0165551
rmaxpepCxylase	0.107021	0.0163711	0.161213	0.126681	0.0267149	0.0287979
KpepCxylasefdp	0.7	0.707612	1.16892	0.903553	0.860009	1.04859
npepCxylasefdp	4.21	2.47718	2.38308	4.6855	7.35628	15.952
KpepCxylasepep	4.07	3.5489	0.334699	5.86061	1.21637	7.03122
rmaxSynth1	0.019539	0.0100279	0.0194687	0.0215254	0.0413982	0.0044341
KSynth1pep	1	0.731613	0.228947	3.78734	2.25067	1.83663
rmaxSynth2	0.0736186	0.00586994	0.00179827	0.0122696	0.122238	0.0094475
KSynth2pyr	1	1.14583	0.308649	0.854299	0.510689	0.42447
rmaxDAHPS	0.107953	0.213007	0.00944202	0.015187	0.139513	0.185403
nDAHPSe4p	2.6	1.76789	1.60003	0.242693	6.27125	0.577446
nDAHPSpep	2.2	0.552983	2.97632	1.24606	2.16382	2.89517
KDAHPSe4p	0.035	0.00878488	0.00677158	0.0291036	0.0154905	0.0842287
KDAHPSpep	0.0053	0.00285828	0.00204827	0.00414177	0.00479936	0.00742596
rmaxPDH	6.05953	4.88505	18.3449	9.33976	0.175147	11.6928
nPDH	3.68	0.261165	0.205171	5.1125	6.38434	2.22935
KPDHpyr	1159	861.972	4563.01	2029.67	1202.3	1925.72
rmaxMetSynth	0.0022627	0.0022627	0.0022627	0.0022627	0.0022627	0.0022627
rmaxPGDH	16.2324	32.3554	75.0606	45.0978	8.84963	50.9454
KPGDHpg	37.5	42.9015	71.3462	83.3648	29.3912	57.7927
KPGDHnadp	0.0506	0.0253476	0.0409388	0.0143328	0.118813	0.0273684
KPGDHnadphinh	0.0138	0.0180149	0.0111401	0.0183396	0.024322	0.0109966
KPGDHatpinh	208	321.131	6.85207	395.602	323.079	104.007
rmaxR5PI	4.83841	3.75766	36.2581	4.04316	2.85939	6.69164
KR5PIeq	4	3.30061	8.52627	4.26703	1.54484	5.64814
rmaxRu5P	6.73903	20.1275	12.5433	6.97813	13.9121	9.47166
KRu5Peq	1.4	1.4803	0.046195	4.51804	2.12667	0.890707
rmaxRPPK	0.0129005	0.0151553	0.0165033	0.0120076	0.0112465	0.00516959
KRPPKrib5p	0.1	0.257629	0.0544335	0.0492677	0.159266	0.0410411
rmaxG1PAT	0.00752546	0.00154217	0.00739127	0.00930004	0.0105139	0.0139487
KG1PATfdp	0.119	0.220514	0.0320926	0.148251	0.00738587	0.101508
nG1PATfdp	1.2	0.831218	0.0235785	1.28405	0.687822	0.951236
KG1PATatp	4.42	5.51622	1.21959	1.73007	5.11272	5.61507
KG1PATg1p	3.2	5.12851	3.18153	0.712299	8.24482	1.11113
mu	2.78e-05	2.78e-05	2.78e-05	2.78e-05	2.78e-05	2.78e-05
x0_1 Extracellular Glucose	1.67	1.32312	3.7691	2.19856	0.435469	2.46697
x0_2 Glucose-6-Phosphate	3.48113	1.26711	7.48536	1.19357	1.11594	3.23286
x0_3 Fructose-6-Phosphate	0.600192	0.985526	1.05901	0.0193168	0.877073	0.0370311
x0_4 Fructose-1,6-bisphosphate	0.287067	0.25174	0.323961	0.669215	0.0577201	0.333389
x0_5 Glyceraldehyde-3-Phosphate	0.224306	0.248687	0.116754	0.130344	0.235869	0.164151
x0_6 Dihydroxyacetonephosphate	0.171725	0.274152	0.185253	0.147628	0.0456787	0.10134
x0_7 1,3-diphosphosphoglycerate	0.00819452	0.0155802	0.00563245	0.0155681	0.00930951	0.00236557
x0_8 3-Phosphoglycerate	2.13515	1.60515	0.0289979	1.49437	1.99727	2.26635
x0_9 2-Phosphoglycerate	0.399769	0.0106915	0.32534	0.811277	0.886251	0.338256
x0_10 Phosphoenol pyruvate	2.67507	3.815	0.631818	1.75199	0.311329	1.6095
x0_11 Pyruvate	2.67401	6.17851	6.06903	5.38225	5.79914	1.22056
x0_12 6-Phosphogluconate	0.806852	0.306612	0.946626	1.31463	0.648221	0.0710849
x0_13 Ribulose-5-phosphate	0.111925	0.167825	0.335911	0.0880833	0.246241	0.184978
x0_14 Xylulose-5-phosphate	0.139232	0.336149	0.427829	0.0186993	0.0979337	0.0369981
x0_15 Sedoheptulose-7-phosphate	0.27324	0.253343	1.19172	0.0117789	0.728283	0.420962
x0_16 Ribose-5-phosphate	0.401426	0.534124	0.157925	0.293014	0.378759	0.793155
x0_17 Erythrose-4-phosphate	0.0998801	0.0888651	0.0430884	0.0561185	0.11253	0.0842118
x0_18 Glucose-1-Phosphate	0.651382	0.0490158	0.0174417	0.385179	0.305294	0.832336
